# Specificities of Chemosensory Receptors in the Human Gut Microbiota

**DOI:** 10.1101/2025.02.11.637667

**Authors:** Wenhao Xu, Ekaterina Jalomo-Khayrova, Vadim M Gumerov, Patricia A. Ross, Tania S. Köbel, Daniel Schindler, Gert Bange, Igor B. Zhulin, Victor Sourjik

**Author notes:** Address correspondence to Victor Sourjik, Igor Zhulin, or Gert Bange. These authors contributed equally to this work (Wenhao Xu, Ekaterina Jalomo-Khayrova).

## Abstract

The human gut is rich in metabolites and harbors a complex microbial community, yet the sensory repertoire of its commensal bacteria remains largely uncharacterized. Here we systematically mapped ligand specificities of extracytoplasmic sensory domains from twenty members of the human gut microbiota, with a primary focus on the abundant and physiologically important class of Clostridia. We identified diverse metabolites as specific stimuli for three major functional classes of transmembrane receptors. We further characterized novel subsets of sensors belonging to the Cache superfamily, specific for lactate, dicarboxylic acids, and for uracil and short-chain fatty acids (SCFAs), respectively, and investigated the evolution of their ligand specificity. Structural and biochemical analysis of the newly described dCache_1UR domain revealed an independent binding of uracil and SCFA at distinct modules. Altogether, we could identify or predict specificities for over a half of the Cache-type chemotactic sensors in the selected gut commensals, with the carboxylic acids representing the largest class of ligands. Among those, the most commonly found specificities were for lactate and formate, indicating particular importance of these metabolites in the human gut microbiome and consistent with their observed beneficial impact on the growth of selected bacterial species.
