## Supplementary Data 1 for "Specificities of Chemosensory Receptors in the Human Gut Microbiota"

### Sheet: Supplementary Data 1
Supplementary Data 1 All studied extracytoplasmic sensory domains (LBD library).
New name	Protein	Thermal stability	Pfam domain family	Species	Genome	Function	Domain sequence including flanking transmembrane helices
F3	WP_025578091.1	unpurified	4HB_MCP_1 (PF12729)	Blautia wexlerae DSM 19850	GCF_000484655.1	Histidine Kinase	MKQLRWKDFSLVSKIVIEVGMIAVLLFAMNMLFYVRINNSMQKMDNVYASNAELTELSQVFEKVQDNMYKYLKVKSSQTLLDYYQNEAKYRNELEKLNEDNINDPVKLLERNIRKMSETYLDCTAETVSAKRGRNVEQYKRKYDDATKLYRYIQSSIDELNNLMFQENSSTYAVLRAVMRYLEISNSVIMIIIVAGGMLLLIQA
F4	WP_025577762.1	unpurified	4HB_MCP_1 (PF12729)	Blautia wexlerae DSM 19850	GCF_000484655.1	Histidine Kinase	MKQKQEKLETKMKWMLLSTMIPMTILIIVLLVFFWHYTNEYNQLSNNLAVSSEYNANYRNSNNDMSFKDEVDMDIYYVTIGRKGKDGLPTEQVDKAISTVESLKKTTSKKESLRSLKYLTNYLENLKKRMNQLLEIKNYQERQEFVANNTEILTTLFEKEMQNYIYQEATELVQIESQLAGNVRLTIITMCAAILVATAILL
J2	WP_022044793.1	unpurified	4HB_MCP_1 (PF12729)	Roseburia faecis	GCF_001405615.1	Histidine Kinase	MKKKRRTKKVAFSIRSKLLLLLSASMLPFLLIAVYLLISIANYNQTYHEIVDHLTIANTYNIQFKEQMDESLYKVVVGYVSMDNIANDETLKDPYVLIRNLKKSCTGLRDVTSDYESRMWLDSLLRNVDTLKNRVDDIAENVKKGDRYDENIRQLDDNIYILTELIQEDIQYYIYYQTNYMEAVTNTLNQQIHTFVIVFAVVLAALGIVVGGAGFFV
K9	WP_055175480.1	unpurified	4HB_MCP_1 (PF12729)	Lachnospira pectinoschiza	GCF_001405835.1	Histidine Kinase	MSLKRKIQYVYTISSAVVAFALVLGILLSIKGMSMLTDTLDNNDKALKLYKAVTKERNALKLYFEDEQAELPEQIDEVRNNTKDILGQIPADYSYMNEEQYIIIQSIHNIYDSYDNIYNSIVNSNLNDKDYRSAIDNCYKVQNYLEDYAKRYESITVSLGNEQYNSQKKLFYIIPVICIIIAFVVIILSIWIRLFMNRSIVKPILKLSDEARRISVNDYSGDDIIIEGDDEISLLIKEFTQMKHSTKN
A1	WP_005423737.1	folded	dCache_1 (PF02743)	Blautia obeum ATCC 29174	GCF_000153905.1	Histidine Kinase	MFSKLKRILHPENMLFKMIILNCGLLLLVTLVLTAAGNYIYEESIAERSYANTMEIQNQVLKSLDLIFKSVEDNVEALGNYPEVQEYLKVDVENQQASRVELERQVRDLLLDYSRIYSEYLNIVVVSEKGQYLSNDSYRVKKLPLTEEKWYQDAVLANGELVLSPTSLGRNLKAWKNYSTDNYVSTAKLICDRQTSAGIGVILIDLDLKSIQNLVEDITMGQTGFGYIQDSQGHVLYAPQNEVVYRMNPNWVTDGESGRVRCRIKGKDYNVIYSHSKYTDLTAVGVFDWGKTIEGISRARTVSKWIAVIIMIFAAGATVIFSASITR
A2	WP_005427651.1	folded	dCache_1 (PF02743)	Blautia obeum ATCC 29174	GCF_000153905.1	Histidine Kinase	MKNKNLSARFIGKFSSIQSVIFATVAVLVLSAVVIVTGVSMKFTNTSIFENSSEYTHTIIQQMNQNIDSYIDYMENIAYLISSNEDVQDYLFDEKIDNEGRYRILNQFQTILDSRSDIRNVGIISKNGRMLINDGSKSVNQDLDLNTQEWYATALEKPNGPILTSSHVQHIISGERPWVITLSRGIRDRSGSGEKEGVFFIDLNYSAISGLCDQSTVGTKGYAFILDAKGNIVYHPQQQQLYNELQTENISLIMDTDEDTVLTGTGNDGKLYSISRSEKTGWTVVDCTNVKELLSKSRQAQSVYVLTAIILVIVALLFSRFMAR
B5	WP_006506314.1	folded	dCache_1 (PF02743)	Catenibacterium mitsuokai DSM 15897	GCF_000173795.1	Histidine Kinase	MKNKKLSVRVILPVVMSVSIAACIISSMMLFSYLFSSYFKKDAVEKMDRQTISLAQSLENEVSEINSLVNDVYYQNIKKYDCENVQFKTVMTQKISNESNRIYSISLYDMNGNRVWSFGESSGGFDIQQSWFKNAKKNTETIQYGHRHLVKSNLSGYVMDISRYVEYINAGNIRSGILLMQYYTEPIEGILDRYQNQKSAYCYLLDESNDFLYHPFEKRIASGLYKEKTVSTAFKNNRSIHNGDWLVERKQIGYTGWNIVVVNSMSNLLVENRRFHYIIWFILLLVGAILILFDVQV
D4	WP_009324729.1	folded	dCache_1 (PF02743)	Subdoligranulum sp. 4_3_54A2FAA	GCF_000238635.1	Histidine Kinase	MKNSLLRWLQWSTSCGKLRSKLLCIYFLLIVIPLGMFSLYAYLRVKSVIQEQTFSAAQNAFDDTCLSLEHLLGRLDGVIDILSTDSLIYTMASNDPRDFTYIRRLEDSDQLATTFEHLRVLSGVDRIRLYVGNDYPYSNTRTNIVQISRIEQSGWYQAAAQGRRRLWCAPADLGESSETGQPCFSSIQMVYNPRSVKEPLAILRADIDARRVQELVSGTSITENGLLLLLRGDEVLLASDPDIPLSRLDTLVEQLHGSCAGAWATIQANGTDYYVQSKGIGPSGWRIASILPYRDVFRLSHELSIEMLVIVIAVALAAYLLAYLI
D5	WP_082052348.1	folded	dCache_1 (PF02743)	Subdoligranulum sp. 4_3_54A2FAA	GCF_000238635.1	Histidine Kinase	MILGGTDMKKKPFFFSLRYKLQCIILLLVALPLVVVAGTAYMLNARSLSERIMQSNATAANKTATALEYMLEDLKNNSLELFQQSAVYHYLTADNKAASGAAALNLSGFLTNHLTYDKYISELHVLREDGLYFRSGSAYGDLTDSQKRAADESNGHLTFVGQAERGYFSIKEAYVFARRVRDVNDLSKTLGYVQLCVPVVNFTQLLDSGGVEQMENMLVENGNVIIASEQIREGKSVVDLFGKDFVLAGAEGTQQAQLEDKVVQLTYYRLNYPNWYLVSSSPLSGMGQREQQFSFLMMLVTLCAVLFIVSAILARLF
E1	WP_025580910.1	folded	dCache_1 (PF02743)	Blautia wexlerae DSM 19850	GCF_000484655.1	Histidine Kinase	MRKKYHELSLAKKFSLTSIGFFFLTILVLTVLIQFLYEKSVLNITSESYKEKFEIVSDNSQSILENSGKIAKVILTDEAIQNWFLQDSEESADQLKYKMQVEKRLDYLDALYPDKQYSSISVFDSYGHMVNSNSIRSEASKYEQFFNIIKENYNVKWLDLYEVSLGDYEKNGIGYIRYYRDYDSGLIKGYVLIEYQSPLLINNFAHIRYGETGSYLIADTDGNKKIENDQDVSGNISEEEYFQWAEDNKKGGKVFRIDGKRYLVTASVIPTLDWLMIGLTPVNELTKAGKAMTQIIYVVGIIAALISTFFSL
E2	WP_025580894.1	folded	dCache_1 (PF02743)	Blautia wexlerae DSM 19850	GCF_000484655.1	Histidine Kinase	MKYLKKWYINLSIQRKILYCTLGVALVVLLAASVSQYMSASSIVTEQTRKQSAGVVNELSVNLDHYFDMVRNSFEYIANNSTVQEELESDEPYKSNGTELYPYYSRSGQIRRLLLQGYTSIYMKDIQLYGYNGANHLLANNREIHEKTAQISCELAEQAKGRCIYYNASEEGLMYMAKQIKDSLTMKPVGILRASIKLSYLKKMTITARDSLAAHIFLLDNDKNVLIESAENDATISDRSWIEKISGNTGEFLFTADGQGYDCVYQRSSDTGLTVVGMIPMSFLQKTARGLQKTTIMLILASLMLCIFLANILAKGIA
E3	WP_008705561.1	folded	dCache_1 (PF02743)	Blautia wexlerae DSM 19850	GCF_000484655.1	Histidine Kinase	MKISSKFKSIQSSIFCAVSILVLSAVLVVTVVSLRYTNSSIYENSVMYTQTIIKQLNQNIDSYISYMDNIASVIAQSGDAYKYLYSEKGYGATKDENYSEYRQRLVEQFKTILKGRADIRNIGIVREDKNSPSLFDNGLSVRNTYVDLNTQPWYADAVGKYDRYNLTSSHVQNVIKGERPWVITLSRGIRNYTGTEAEDGVVFLDLNYSAISELCAQSSMGDKGYVFILDQNGNIVYHPQQQQLYNELQTENISLVMNAKSDIVTVGKGDDEKIYALSHSDITGWTIVGCMNMSELLRNSRQTRSIYVLVAVGLIIVALLISSLIAR
E4	WP_025580771.1	folded	dCache_1 (PF02743)	Blautia wexlerae DSM 19850	GCF_000484655.1	Histidine Kinase	MKGLKRMKIKTKIWVLFLACILMSSVISIGTVVYSSQKSNLKHIGEMTTQTLHAIDSNLELMIDHVNQDTYAVFWSKMFQDTLEEVSKGNLTVKTRTELQDCLTNIMLAGDYISSIVFYDNIGNSFMCNREEVVSKKEIAVEDAYWYEKAIKKDGDWIFETDGGGIVSYKSKNRNILSMIRVIKKKTDYSKLGILMVNIDEKTIREIFDSVGGNLNSNFYVLMNDILIFGPKEKENYDVSKDIIGSLEENETKIVRSEENSMVYKKISSMIDGWTLAIETPMSSFSNSISYFDTLIVLIVNIGMLILCWIFIS
E5	WP_025580352.1	folded	dCache_1 (PF02743)	Blautia wexlerae DSM 19850	GCF_000484655.1	Histidine Kinase	MMEKLKYTKFKTLLISSFICISIIPVVLLGLFIFHLSKQELIRQSEKQMWQNSENVSDILDEKLDYIEEFSLKINVDTRIYKIFQNLDTSDSMQLESASQEISKILLDYLPWNNTVYSTHIVTPYYQFGEKEKNYYPNYSFMGSKIQKAADEANGKLVWIPAYNYMDMFSIEDMPRDFLEYEHVFTAVRKLQLSRVESGHIEHLENKTDQMYLVVNFTEDNLNNMLKKYTKANSQILYYIMSEDGSVVGPYGENESKLFRNVTAADMGITENKGTVKYYGANNQEYIVTYSKSMVTGWYTLAMIPVNVFSKNIATDLTRAILILVTIEIILSVTTAVLISRKIGKKVYKPLHMIEKTGEGNFTARIVYDNRDEFAFFYKKLNEMNQNLQMLVHEKYEMM…
E6	WP_025579797.1	folded	dCache_1 (PF02743)	Blautia wexlerae DSM 19850	GCF_000484655.1	Histidine Kinase	MNKWKTKFSHWKFDKKILLLVTVSILIVTLTVAGVSLTFSIASMKEQSVELLQMQNNTVAESFKGSMDSYKEIVLGTIMDDSVQNYCRQVQRNELKTADIDAVYSKLENLNNMYESLNFAAIVSSDYKSYYYRGKGSLSVTQFEEVYPQAYERSKYAKKGTLKVAYNNDYYKGNRYTLSLYYPLYDTRKVSDARGLLCMNFDDPAVQKMLAVGDSSAETRVVDTGGMILLSNDKEETGRYVNYIDEMEKGIQIFTKNGNMYVCQKIKNWNYYVVSSISFYKLMESGFHIMVVVILVLIIVLIIVSIII
E7	WP_025579321.1	folded	dCache_1 (PF02743)	Blautia wexlerae DSM 19850	GCF_000484655.1	Histidine Kinase	MSFKRKNPGNQSIRRQLTFYMGLFVVLPLCLALMLLNFYLQKVTTENKINNETDLLSQIRDNTDQMVEVTNYATSMLMTNKNTLKNLRILEQDGDSYEIYQAKRELSNDISDVESSVLNAVGGKVVILTKKGYMIGSYTLSKTETNYEKEQWYQEILENGRKITYSTGIETMFQEMTIHDNIQKYFYMGREILDYSGKNLGVMLIRLSEKKIWGKLAASMVTEEGGALYILDRNNDILMEYNEKYQKQLKELREQETVKEISENEITTGNLKDDFYYMEGELENDSNKLVYLVPQEIFLKENRKILQRILEMLLLVIGFTVCTMLYF
E8	WP_025577753.1	folded	dCache_1 (PF02743)	Blautia wexlerae DSM 19850	GCF_000484655.1	Histidine Kinase	MYSRHRVAGYSIDHVIKFLFFLLVPVVILDIMISCFVIFSMRSQSIQSLQDTTSLYASQIDTAHISINRYLIRLLTENDDADTLLETQDKLEFISSAERVHNNIDIFLESFEKGYQIFLYNSENERMYRPTEIFQTLTQNQLVLLNKHLIQKITAPKTSFYTDAWEVLMLGKNVYFYKSFHTGSHYACCFIPADNIIQPLKNIIKEKDGFISLTSQNGTVLTNKELLKQHHIEFSRKSNSDSYETYNKGNNLIISGALIMGAFYPQIILSKFRAYEKIILLQFILALAVLLVAVILFTSIF
G1	WP_015515561.1	folded	dCache_1 (PF02743)	Agathobacter rectalis	GCF_001404855.1	Histidine Kinase	MRRIRYKSGNIQSIIMLSFSLLSFAIMLVTVVVMYIKFADASQDSIIESNHKVMDQTIDSVESYLVNMRQVSDAAYYNVIKENDILKQSDSIHDGMSLLYESNKEYLRSIALYNQYGSLIAAEPVVSQKEDPDVTKQDWFIEAMERMENIHFSTPHVQNLFDDGSMRYHLVISSSRAVELTSGSESQMGVMLVDMDYSSVSRMLERINTSGKGQYYYLCDAKGNIIYHPHQIQFDGDVPENSEVAAKSQNSIYDDYLNGVHRKIMVDTISYTGWKLVCVMPYSIFTNKMADVKQFVFVIMIIMAMMFVWINRVIAI
G2	WP_055224740.1	folded	dCache_1 (PF02743)	Agathobacter rectalis	GCF_001404855.1	Histidine Kinase	MRRPIWNAIERKLDDYSLRKKFYIFYVLCVMLPLIVTDAVVLSIVENAEKESSRHEMSSIASAVGYNLNSMVNNAEEAAKSIYTSKRIDDFISKEYTSSAEYVSEYQSFFQDTLFENTLGMSNIVFFLYADNPTIVNGGKVNDMSAVRNTDSYRLLEQKESGGLFFVYEKGVAGLSDERHMIYMKKLDFYSSDIEKVLKIEFNYGSMMRTFKNMNYDNEVLICHGDDIVLSNGAYSGVNKPFKTLEAIGKISDSVYRQKLSLYGCDLDIYVFKTRSNIWSMLMHNALIIVFLMLINVFFPLCLFSIF
G7	WP_055286698.1	folded	dCache_1 (PF02743)	Lachnospira eligens	GCF_001405395.1	Histidine Kinase	MKKIKQKINDIRLQNKLVIIYVVTGLIPLIVLFVFAYCQMRNILMDRDLKSIKGAIEQSVATVDGQIEVYDNLSNYITFNDTLSGVLSYDYKSTYEMYNQIVTTFDPMLSSLKYFHNDINRVTIYVDKAIKHDTTIAPIEEIKDRPFYNSAAESTKIQWFVDEDSRTLVSARKMSTLDQLGILGIMYIDVDYDSMMSSFTGGLEQNCGMVVLDADGKVICSSDTFENNNTRYRLNSKKLLSLIDGAEWDNDTCGNTEGYSVVKKESSVTGWTVYVYEPRKLVLRSANSMITMIVVAFVVAVAGAAAASIFTTGFI
I1	WP_055263337.1	folded	dCache_1 (PF02743)	Roseburia faecis	GCF_001405615.1	Histidine Kinase	MNIIEKFIKVLERYMDNLSIKKKFIQLYIFCVLLPLIITDSVVLYIEDSMESQRQYHEMANVANAVSYNISALVENAGEIAKSMYTDRRMNTFLEKQYESTSDYYAEYQNFFQDSTLENVLGMNQIVFTLYTDNPTVVKGGKIDNMSNLKETAAYEAWKERGENEGLFFVYERKRYANSYHRKIILLQNLDFFSKNKEKMLQIEFDYNSMMRMLRRMKFDNEVLICQGDAIVLSNGPFSGVGKKFDMISVQQKMGYKQTITLHGAKLDIYVLKADNRVRSKIVRFLPILGFLVIINVVLPMGFVLLL
I2	WP_082424205.1	folded	dCache_1 (PF02743)	Roseburia faecis	GCF_001405615.1	Histidine Kinase	MKKMKNKPGDIQSTIMGAFSVISTLIMICMGMMVYWRFSGITQQNIVDNNRKMMDQTVDSIENYLVNMRQISDAAYYDVIKENDIREQNESIHKGLNLLYEANKENLRSIAIYNGYGSLMAAEPVVAQKEEPDVTRQGWFMQAKTRMENIHFSTPHVQNLFDDGTCRYYWVISSSRVVELTNGTDTQLGVLLVDMDYSGISRMMERINTSGKGQYFYLCDGEGNIIYHPHQARIDNGMNTESSVKAASSKEKIYDEYLGKNHRKVMVGAISYTGWRLVCVMPYEIFTNKMADVKQFVLLILLLMAMMLVFVNRIISV
I3	WP_055260818.1	folded	dCache_1 (PF02743)	Roseburia faecis	GCF_001405615.1	Histidine Kinase	MGIAREKKKKTLKAKMLGILTMCAMTSLLAAGIVSYMALRMIQNDSIENNMKMYLDQITKNTDEAYYDMLSIVNYMGPGGLIGNVTDSYLDAVDNFDRFVEQRSLRQELSGLGYVNTKLVGVTYYDKEEKKELISGMNVRTLDGRQNALPKVVKCAGNVMQAAHASFLGRSEKTVFSVMREVVFGNGKRLEIYTEIEADMKTPEEINKEGYPYTYIQMDERGVAQYSVNPVIMHGQKLFSASLSKGEYEVQTREGYKIMAYRSQMGYINAVALPDNIYQKKINQWRMMMTLIIVVTFLLFSMSVLYLYRMIC
J9	WP_055175390.1	folded	dCache_1 (PF02743)	Lachnospira pectinoschiza	GCF_001405835.1	Histidine Kinase	MSEPLKLKQWVNNIKLQNKLVIIYVVTGLLPLIILFVFAYGQMRSILMDRDVRSMESALRQSVTTVDGQIEVYDNLSNYITFNETVSGILSYNYSNKYEMYSQIVTTFDPLVSSLKYFHNDINKVTIYINNGIKHDTTLAPLSEIENEAFYNSAVNSTNINWYVDKDKKELISARKMSTLATAGITGIMYINVDYDSIMDIYAKGLIDNSGIIVTDGNGSIISKKAAFLDNADKYILSDSRFTEFMEKADFSENVCSNIAGYVLIKQNSDVTGWTSYVYAPKSLMLKSTNSIITMIVLALVVACIGMAAATIFTSDFITKRIYKLRTSMEKVENGDFDVVIRSSDKDEIGALIHGFNSMTGTI
L2	WP_055266125.1	folded	dCache_1 (PF02743)	Fusicatenibacter saccharivorans	GCF_001406335.1	Histidine Kinase	MNIVKWYKNRSFQFKLVIGYLVLALIPMLCVTWYSYGKTRNVLLTEAYQSAEQEAERIEKNFSTMVEPYETILDVLYVDQMLSGYLFQDYSNDSYEDMFYYIDKKLSEICLMNAGIYKICFYSNNETLPQDNYYFYSMQDLDRRECVLTFDAIGETVFCGTSGDGKAFHMNRLMNFYPQGGMKGVLSLQIENQQIQSLLETINSTDEIYLVDQKGYILAASEPEMAGLPIRIRMPEEDLEQKAQIEFERDGISKIGNIQSGVFGTKILVISDKETVLKDAKAVSRRMMFLILCSAAMVFLCIICYTRWI
F5	WP_025577586.1	unpurified	dCache_1 (PF02743)	Blautia wexlerae DSM 19850	GCF_000484655.1	Histidine Kinase	MTSVKKHGLREWYGDLKLQSKFTLALTLIVVIPAILVAIFFYNQLYDMVVSNTIRKEQEISAKTAPLIEETVSQVTNAYNELASLPFFKTIFHNPVSTSMKELTYTQDAKDFIQNATAITDHSPVNDIRIYLQSPAPGNILFTSENTQDIFFPVSQVKGTYWYGIFQGSHVAELFCPSFYLGTKERKNYGNLAYIRKLSINYYNNVYDAYIVLYYSSSSFEKILLDNLALSGSVSYIINDRNSAVASSDDSLSGIYWLDYDTIEDSFMSSNNFVEQNILGETVYAGFYSITQPKWYMVTILPSRPLITQSNQLIMQLLAIYLAILIFAIILANVIARSI
F6	WP_025578048.1	unpurified	dCache_1 (PF02743)	Blautia wexlerae DSM 19850	GCF_000484655.1	Histidine Kinase	MKEKKGRLYKFYGKLTIRNKLLISCLPFVVLGYFLIFYSTTVIMFDQMKQMVYDQTEQNVMEKKKLVNTLLDNYNQATIKFLYYTNEVQEYLNTRQSVLSVEEQEKLTDMISYQIGSLITNNQDALMNVCIYNKFNELYINNAIYYNTIEQTNDFAEILKEAAEEKHGKPVLRINPVRKNMITFARNIYVPQIEKSDEKIGFLMMDIDKTGMEKIIQTGEDRDVNAILILDSENNILVNGSNLSDDKCKTILKEPSGNYKIIRYNLQYDGCSLVGILDKNLLFKSVYKIFFKEMVMILAAISIISIALFITAAKIA
F7	WP_025578107.1	unpurified	dCache_1 (PF02743)	Blautia wexlerae DSM 19850	GCF_000484655.1	Histidine Kinase	MKEKIKKMPGRIRNYFCSHMSAQVTVTVVLLLILAGLVLQIYVKNQYFNYLLRNTRSMEESMIETSTINIDANLKDIISAACNVGVNETLRVLVENTEADGILLAKEKLTLGSRMDDIAHQIGSVVSIAIVSDEGLWQEYGVYWYQTSSKGVWEDGNLDKLQEIYEKTMALQKEKANVRYYVETDPAVHSQWPQIRMVHIAVPLIGKTYSYSHVKNVAVVSFDMGDILEKSAFDRVADKPLSIGYIADENNRIIYHPNEEYDGMTVESYRKTLDSTENISRSLKYFGWTAYITTDLGKMRAQVNQMYTRSIYVYLFLLCICGFLWQFTI
H1	WP_022098186.1	unfolded	sCache_3_2 (PF17203)	Lachnospira eligens	GCF_001405395.1	Histidine Kinase	MFNKIKKRNDHRKIFFDREFESFFRFINKYSTRQFAVMAVIVATAVICTFEGFEYIYRQSVITRQTAVIQNEAVLIAAEYSNYESLEAAENNDMNSRLSSYSALNQIRIRIVNLNYVVSVDTYSIDTNKTILNPRVFDIFSNHKNSSGYDKKTGNIQAAVPVYNDSGTFIAVLVADLDYTEIDAMFHDVNSQNNNIKLVIITICLALLIVGIYFL
J4	WP_055262092.1	unpurified	sCache_3_2 (PF17203)	Roseburia faecis	GCF_001405615.1	Histidine Kinase	MQKSKQFLQFLKSLKFRLILLIVVIAVVPSLILSAAVLKYYEKRAVSIRESEILSQAKILANQIATSEYMKLGADVSSSNIQTQIDMLTTIYDGRVIVVDDNCKVYYDTYNLDDHKLIIAEEVMRSFKGEDIVHYDSENHYIEMTIPISDPDDKSETVIGVMLISVSTDNIVINQSYMRQVAVIVMVMVGIAIVFFAILLLLY
E9	WP_081018924.1	folded	sCache_like (PF16736)	Blautia wexlerae DSM 19850	GCF_000484655.1	Histidine Kinase	CALVLTVGLAAVMGILYSNFDGQMRKELSKEAAYLAYGVEQQGTDYLKNVKDKSSRITYINKDGTVLFDNKADADEMQNHKNRTEFQKAEKYGAGECSRYSDTLSEKTIYYALRLKDGTVLRVSGTQDSVLALVENLLLPLCGLLFLMLILSGIMASVI
I6	WP_055262403.1	folded	sCache_like (PF16736)	Roseburia faecis	GCF_001405615.1	Histidine Kinase	MKKRINLRLILIAGIAVIVTMVCMTGIYYKLFQGQVRKDLQINARLLSGTGLFDDPDNTNVSLSEYYEVGEDLRVTWIAKDGTVLFDNDLDISQLPNHKNRPEVKKALFQGEGESVRRSDTMQMDNYYYALRLENGTVIRVATQARSVYSVFLAASPFVMLILILIVSICIV
B7	WP_040390241.1	unfolded	sCache_like (PF16736)	Catenibacterium mitsuokai DSM 15897	GCF_000173795.1	Histidine Kinase	MRQSILRYFISLLLVSLCICSATSIFIISGSMKEDSEREMMYSVKLIEYNLDYSGDLNKQIETLNPLAFSDDTRISVIDEKGKVLADTYKDDISSNHIKREEVQEALHSSNHEGYAMRRSETTNQPLLYAAYYKDTHIIRLSIPYSGVWGYFPELAPAFAISILISILFSYIV
H2	WP_055287737.1	unfolded	sCache_like (PF16736)	Lachnospira eligens	GCF_001405395.1	Histidine Kinase	MKQKINLRLIGIAVIAVLATAIGITFIYYGLFKKQVQAGLRTNAEVLMETGVFEKSSQYADVKLPINNLRVTWIDSDGVVLFDNDNDINVMPNHKDRPEIQDAFHTGHGQCVRNSDTMDMNTFYYALKQKDGTVIRVSCDASSLLSVFGNVFPAVTGILAVIIVVCIV
K4	WP_055173871.1	unfolded	sCache_like (PF16736)	Lachnospira pectinoschiza	GCF_001405835.1	Histidine Kinase	MKYNMLTKQITLYIIIAVVGFIAVTTICFRHDYNKVYDYYSEVLYQQANEIAGTFAKDTFTPEYLSDIEADLKIVSELNHTRIMFVSPFGDVMLDTGFSGTADSNGYLYELKDFDYGRLKGAHTQTGDFYGVFDETVVSAYFPIASNFTMKGYVVINMSETVITDRVYDTFNTNYLTLVIAMLLSLSMLVLYFIHIHKPINELTKATEEYGKGNLSYRIKIHHNDEIGRLAASLDYMAKELN
F8	WP_025578528.1	unpurified	sCache_like (PF16736)	Blautia wexlerae DSM 19850	GCF_000484655.1	Histidine Kinase	MTEENGVEKVKKRKNFFRSLRFRILIILIILGIVPGVIVTYTMLHNYQNRAVAMLTETVGDQCDILCNLIIRENYLNDTDSEVVNSKLELFSNVYNGRILLADRDFKIVSDTFHTEEGKTLLSSLAVACLKGEETSNYDARSKVLELAVPVQSPDVQQLQGVMLVSVSAVDIAETLAEMEQRGVMLIGSIVVLSVFLAWLLSTILV
G5	WP_012742456.1	unpurified	sCache_like (PF16736)	Agathobacter rectalis	GCF_001404855.1	Histidine Kinase	MFKSKVHFAFYKSLKSRLIFMIFVLVLVPEVVLCFGILNTYESRAVSIRESEVLSQAKILANKISTSKYFDKDGSDLSNIDAQIDTLTTIYEGRVLIVDKHFKIIKDTYNLDDGNTIVSEEVIKTFSASEITNYDSKNHYIELSVPISNPNDKDSKIEGALVVSVSTDNISLNMSYLTQIAVTVAIIAGAVVLFFGVLVLLH
B6	WP_006504728.1	folded	SMP_2 (PF10144)	Catenibacterium mitsuokai DSM 15897	GCF_000173795.1	Histidine Kinase	MKSIYSKLVIGFLLTSLLSFSICCFFTIKSYNRDSDQLALEELEHSSNHIADLIKLINDKDQDKILADYSETSEMSFTVTCEGQTKSYGHVNKKLILKDDELKTLATSKDKSLRSEGIISQYAKAFKIDNQTYVITVQKDFSATKDIFMKSYTSAAIIFMMTGSIVFLIVADIIV
F1	WP_008705652.1	folded	SMP_2 (PF10144)	Blautia wexlerae DSM 19850	GCF_000484655.1	Histidine Kinase	MKQHHLSTKFLRFYILIGILGFFLITLGGSYMVEKHLEHSLSAALYTEAHNIASNEAVKSNISSSTVDTLQEHLCAISDFQDAVLWIINSNGEIIVSTQKNIDVRDPIPLEEFDASKWGSNYYQIGKFYGFFKTDHLSVIAPITSDMETKGYVAIHYSMTNLYQSRSSILFIMQVIFLLCYAATSLLLWAY
F2	WP_025579575.1	folded	SMP_2 (PF10144)	Blautia wexlerae DSM 19850	GCF_000484655.1	Histidine Kinase	MIKKIKSKLAVKVFIISALLIAFCCGITYFFILHFAPYIYSYAPSDVEWLADELAQELSMTDKGETAIYFSIANNTLTGDYNNEYLFHLFNSAGEEVGLTDTDTATGKQISDYSPNDTSAHYTVSFIGETHSYTLLLAKNTDKESQVVEALHKALPALVIVIVIVSVLVAVFYAWYI
G3	WP_055223233.1	folded	SMP_2 (PF10144)	Agathobacter rectalis	GCF_001404855.1	Histidine Kinase	MKHTIYTKMLISYLIYGVIAFFIICTFTQHLTTDYIEKQEASNLYREASIIAGDYAAEYFDSSMSLSDFQNHMKIVADYMDAKVWVVSPDGELLMDSDDPSIGIDIQNDSSKPVVINGFDVTDFGSNNYMIGDFYGSFKHKMLSVFSPVNVSYQNIGYIVIHKPMSHITAGVNGFMNISFYTVALIFAFAFVLLVI
G8	WP_055286558.1	folded	SMP_2 (PF10144)	Lachnospira eligens	GCF_001405395.1	Histidine Kinase	MKGFSTLSKHIFIYIAICVISFILVSTICYKADYKHIYNYYSDRLYLQANEIANEYALDYLAESKLRRIELEMKSLSTFNDTRIMFITPSGDVILDTNNSSTDKSNEDRILFSINDFDYGDLKGKHDILWDFYGLFSEPTLSVFSPISNSFEIKGYVVINIPESAIVERVYDTFNTNYLTLAIVLILSSAFLVLYFFQV
G9	WP_055287797.1	folded	SMP_2 (PF10144)	Lachnospira eligens	GCF_001405395.1	Histidine Kinase	MKKLKIFPKMFIQIFSVLGIIIILVHSLVFFIFPKTYLETRKEKIYNIANEISSNMNGKEIKYIEQTLELYSKSSEIKAFIKEENNMNEIQIKDNINVNLESDSNSLIIEEREIKLNDGKKINLQFVSTADMQRDAKDLSLKFLPYSLLISILFSAIISLIYA
I7	WP_055262383.1	folded	SMP_2 (PF10144)	Roseburia faecis	GCF_001405615.1	Histidine Kinase	MKKTLIPKLIFGYVLFVALGFIILCTFTQHAITHYAENREAQQLYRESVQIASGYADNYNKYSFSLQDFQKQMQSLGEYLSAQIWIMDNQGNILFDSTDESVGKNAANANYKTLKGFNTSDFGNRYYMTGNFYGSFSEKNLTVFSPITSNYRIHSYVMIHKTVSSITQNANGFMNIVFYTIEFVFLTALFLLLLFAHG
K2	WP_055174282.1	folded	SMP_2 (PF10144)	Lachnospira pectinoschiza	GCF_001405835.1	Histidine Kinase	MNKHSIKFKITLLIGGMICVLIVLLLVFNIIFSEKFYMEDKQQEMLNAYSSVNDACIQYSDDSISETDLRNNLEQISTSKGISMIIVNSDWTTFYVSTHGDEMLLERLKKSIFNNDIFQNIPSKSNSDSSNTDGSTDNNGTSSDSRNGQNSGSGTDDNNMKNDFGDLSDSDKSALFGGNSDNNGDKKTPPEKIIDMSGNGANEVREIILENDKYTVQEVYDSRLLDDYIELWGTLDNGDFILIRTPIQSVKDNVHISNTLITYVGIGTLLIGVVAAFVLSSYISRPIKQLSDIAERMSNLDFEAHYEGDDKGEIGLLGDSMNNMSHKLE
K3	WP_055174958.1	folded	SMP_2 (PF10144)	Lachnospira pectinoschiza	GCF_001405835.1	Histidine Kinase	MKKIKIFPKMFIQIFSVLAIIIILVHSLVYFIFPKTYLETRKEKIHNIANEISSNMNGKEIKYIEQTLELYSKSSEIKAFIKEKNNKNEIQIKDDINVNLESDSNSLIIEEREITLNDGEKINLQFVSTADMQKDAKDLSIKFLPYSLFISILFSAIISLIYAKIIKNNIQEIKIVTDKMMELDKETRLKVNSNDEVGELKQQINDLYSTLLR
L3	WP_099432394.1	folded	SMP_2 (PF10144)	Collinsella aerofaciens	GCF_002736145.1	Histidine Kinase	MTPARFEIGQKHKQESEAGSKASWNTPRSDSRPTMSYPSRMALAFALTSLMTVLVLVGVVSVVWGTVFSDYTRSNIVEIANSAAEKLATSYEENGSWTAGELRTVATSSLVSDDLGMQVVNKKGVIVYDDSWPSASATADVRENQATTDDTSGKRASHSPVSSAPTDSDSVANVEIVTSSGEHVGQVKLWAIGSDALLTKADSAFREKTFNAMALAAVVAICISVAIGSLVS
H3	WP_055285750.1	unfolded	SMP_2 (PF10144)	Lachnospira eligens	GCF_001405395.1	Histidine Kinase	MKIHSIKFKITLLLVVTVTCLVAMLIGFNSIFSEKVYMNRKQKSMINSYENVNEIMQKYTDSQIDKDTMCADMENISTAKGISVLVVDSSWCTIYVSTQGDDSMMERLRMSIFNGDIFKNNGSPDKAPEPKEQEDDSDNPADKDDKKDHRKRLEDIIDMSGTSLVENRTIISSNDNYTLQKVYDERLGDYYLEIWGTLDNGYSIILRTPIQGIKDNVNISTTLIKYVGGAILAVGIIAAFVVSTY
I8	WP_055262864.1	unfolded	SMP_2 (PF10144)	Roseburia faecis	GCF_001405615.1	Histidine Kinase	MEKKQKTSLTWQLILTMVVIVAGTVAMCWFFNTTFLEKYYIFHKEKELKSSFDQVRLICE KQGDSSDDAYVQFERICANGNINMLIADQDRNLIWSSYSSAQRFQMQMEDWLYGSDRSRV QVLSSGKDYTLLRQTDERLQSEYLVLLGTLKNGNNLYMRAAVESIRESASITNQFFVMVS TGAIILSVILIIVL
G6	WP_055223506.1	unpurified	SMP_2 (PF10144)	Agathobacter rectalis	GCF_001404855.1	Histidine Kinase	MKKKKTLSTQLTFVISFIVLLIVGVFWMANNTLLEKYYVYNKEKEMLAVYKMVDLAAKNDKLSDDTFAVAFEKKCVGANIDAVVFNKYGKVIIEGTTDNQEIFQLLLEASMSSYSADYNNLNMTRQKDKRLGTEYIIINNRLIDGNFVYMKTPLESIKESVSISNRFFAIGTVAAIVVGVFMAYIVA
L5	WP_092977280.1	unpurified	SMP_2 (PF10144)	Ruminococcus bromii	GCF_900101355.1	Histidine Kinase	MFKGITKRWILNTLSVILTIIILIVVGLIFLVTYIFQNNVEQKLTSTTNELSLVFSGYTSDSSTSFTSSARDYVENFDKKEQMEVMVINSTGRIVMSSTGFIPTGDEHLPDFDEAKTNGNGYAFWSGKLSSNEKAMSETRIITNDSGTAVGAVRYIVSMEPVNERIMLVSGMIILVGLIIIALVVLSGIM
M3	WP_102290329.1	folded	dCache_1 (PF02743)	Eisenbergiella massiliensis	GCF_900243045.1	Diguanylate cyclase (GGDEF)	MKKIALVKTNLFVCTVIILGFAVTSLISYHSNQGLFKQETENVSNLTAEGIYHKIESIFTKPVSISLTMANDSLLKQFLSEEAERKDEKEYIAILQNYLRTYKDKYGYDSAFLVSAETNRYYNFNGVDRVLFPDNPENEWYFSQLDSNQEYYLNIDNDEVATADNDITVFINCKIRDEQGKVMGVVGVGFRVNYIQSIFRDYEERYHIKAFLVDDDGTIEISTSQTGYEKTELFSDIGYALLKEQVLEGKEEIHTFWYSGGGKKGYLVTQYIPALSWHLIVERDTTVEQKEIQQEICIGAFIVILVIILVLYTINKII
M8	WP_055653027.1	folded	dCache_1 (PF02743)	Hungatella hathewayi	GCF_001405675.1	Diguanylate cyclase (GGDEF)	MKSIQTKFIFLILGCVLLSSTVIGGVGIFTAKTVVDEDSARIMNLLCSEKAQEINALLSRIEQSVNTLAVYAVGELDSVEGLRTDDAYIDAYTQKIQSVAINAANNTEGALAVYLRFNPDFGKPTSGLFWSKTAQNGNFQEFVPTDFSRYSPEDVEHVGWYYLPVKNGKAIWMEPYQNQNINVEMISYVVPLYVDNVTVGVVGMDINYDVIREIVGSIRVYSSGYAFLTDKQANIMYHPEFPIGTSISGMGGSLRSVADELQNMGGGTYLFSYTMRDEARKLAFCSLQNGMRLGITAPTAEIDAAKNRMILQCVIVLTVFLALSVLLTVL
L4	WP_113077930.1	unfolded	dCache_1 (PF02743)	Phascolarctobacterium faecium DSM 14760	GCF_003269275.1	Diguanylate cyclase (GGDEF)	MKNNILLKTNLLVSVILLVGFALIATLSYHANYNASLVKIKQVSSLASEGIYYRLSTMLTKPVNISQTMAHDSLLIKLLEEEGSRYQEAGYQETIRKYLDTYKNKYAYDSVFLVSASTNNYYNFNGLDRNLARGEDENVWYYNFLQSGEEYSLNIDNDEVAGAANKITLFVNCRIRDAFGRVIGVVGVGVNVDYIKGLLQEYEKEYDVATYLINEKGEIEVSSLYNGHQTADWFKVNDSEDIRSEILEWKNGRTNWDIWMPGDVQNNEKSYLVVRYIPDLSWYLLVKQDTGALLAELNEKMLETVVLISVVILLIILTITSV
M5	WP_102289999.1	unfolded	dCache_1 (PF02743)	Eisenbergiella massiliensis	GCF_900243045.1	Diguanylate cyclase (GGDEF)	MEQLKKSRGRKLYGAVAVFLAVNLAAVIIIGVREAAVINRRMQQRAEDTAAQFESVMENYRHSFRLFVEMMRNEIKSSPDPDSIWDFLKGIDSTMLEIEGDTFDGLYMYYQGRYLYSWDTPYSQYEETGYVATERPWYKDAAAGAGEIVFTPPYMSYANHYILTTLSQLQPDGETVFAYDIKMGDIQRLVSSMEEYKKEEILIYDKNGTVIGSTKEDYLGGSLLASMDAVSGTVEAARAELEAADPADGEQYSKAEEQLRAAEVFCSFRQGFQPEFDRLAGAESETVCVPLNGGRYYGLLLGAGDYHFLVLVPVLSMLTSTLGYWLVPLLLLELLLIYVF
A3	WP_006857511.1	folded	4HB_MCP_1 (PF12729)	Roseburia intestinalis L1-82	GCF_000156535.1	Chemoreceptor	MKKQGRFSTKMIILIPVFVIGIISIISSVLAVKNIRKVNENATQIANGYMVCIADLGSIQIETEKIHRLGLSHIVATDLDSMISLVDVIRSEQTVLDEYLSDFEQFIDDSDRENYEAILSNYEGLKYENANLMAYSANGNKEAAYALANGAISEYADKIDQNITAIQEVVNNNADTAKQQLTKVYKYSLTVSFVTIAVSMASLLFAVFSVLKMVIVPLSKTKNEINEIIDDIDRREGDLTRRVTIMENQEVAAVGSGINLFMGKLQDIFKTIIHNSKRMETVVNEVRESVMTSNSSVSDLSALTEELSATMQEMSDNAALINSNTESVA
B8	WP_007885782.1	folded	4HB_MCP_1 (PF12729)	Roseburia inulinivorans DSM 16841	GCF_000174195.1	Chemoreceptor	MKNKTQKNEMKTIIPKQKKQRSVKKEKSAVTKKTAKKTRNSSMAVKLVAILVLMVAVTMVSNVINYDAMVKMNHSIKDVTDSKVPDLQNAYNIQYSLEAVQKDFYRYLATTKGETSHTEARNDYAADREAVADLVQQMYDATEGDGQKQIMQKIYDGVNNVLERMDNAMEKYDDGKTGKVSIEVNVIRVCMEEVNTYITGIQQKSVNEMDEATAQSHATYQAVSKVCVGMAAVSILVGIAGILVILIGVV
C7	WP_014079755.1	folded	4HB_MCP_1 (PF12729)	Roseburia hominis A2-183	GCF_000225345.1	Chemoreceptor	MKKISTKVLIPVVLLAVIAVISAVTGLKNANELHTSSKEISDTTVNQLMLLNDISSNFKSIDAITYRMCVSTSKDERDQLMEQVDQYRTDIQTSIDSYEALTQTQEEAAAMETLRENFADYTEVYDRIADFISRGNKDKARQICNTVLAPTSENVDGVLTELEGYMEANVDAGVAEQESVYNNSRAVSGVTFVLV
C8	WP_014078433.1	folded	4HB_MCP_1 (PF12729)	Roseburia hominis A2-183	GCF_000225345.1	Chemoreceptor	MKKKSSVIAKLIIPVAVLGCIAIMIAGVSLYSMTAVQKESNQISGEGVRATICMDEINLAFANTQKLTLALCAEPSKDLYEYVASQLTEYQSNVDSYEKELLAMDHYFTADDIQLMNETFDLLTEAQGTTVELMQTAMAGDSAAAVAKANSVMTEWSDTIAVNMDTLISRNDELVKQNIQEQKDLYNQNMILSLILLAI
H4	WP_055263652.1	folded	4HB_MCP_1 (PF12729)	Roseburia faecis	GCF_001405615.1	Chemoreceptor	MIQKLIEKLNKKRLKERISSAIVMVALIVSISGVVGAVSGIVVNNRYNYALKNYGFSQGDIGKMMITFADTRSYLRAAIGYQDENLVNSCAENYEKKKESCQQYTKEVKNTVSSADEEKIYNSITEKLNDYFDTCDAVLEKGKNTQDIDARHEAQQMAQDQVTPIYEEIYQDMVKLMDANTEHGDKLEKILTMVELITLIAIIAVIALAIFA
H5	WP_055262586.1	folded	4HB_MCP_1 (PF12729)	Roseburia faecis	GCF_001405615.1	Chemoreceptor	MPSKKNMMKKNLENLHLKERINYGYRKVIIMMLVSGLFSIVVIGMLFANTMHYVQNVTVADRAVKICRINVNSSARNIREMALNNDTSSYDGYEQTVERLLAEVNTQLKNLKNSGVIPDADCEEYASALTDWGNIGYSIMKEIKSGDKDKAVDSILNDCTPALNKAVKIATRLDEMTDEVSSQAVRITVISAVAGIVCIIICLVLAW
H6	WP_055262582.1	folded	4HB_MCP_1 (PF12729)	Roseburia faecis	GCF_001405615.1	Chemoreceptor	MEKIKKCIANLKVEGKLKVYQMTVLVMTLFLVLVALISTVVIRSNIEKITKVWSPSLEYLQDLETMTAKYRIKQYQHLVESDAAVMNSCEEEIKKLESQIQDTDAKLEAIMSANSKAQKGRDDYDAANAAWEKYRGASDEILQLSREGKQQEASKLMTGEVYEDYKSFSKKLTILCGKFQVELDQAKTMANVCTVIIFIVIVAAGLAIAVVTTMIG
H7	WP_055261469.1	folded	4HB_MCP_1 (PF12729)	Roseburia faecis	GCF_001405615.1	Chemoreceptor	MNQKKKLSTKLIILIPVFILGIFSIISNVMSVSNIRNVNRRAVQISEVSLKNVSSLAEIQRQTQDIHNLGLSHIIAVDLDSMIQLVEKIRSQEDALEKDLESYKIYVTPDTKKEYNDIKKNYEELKYECANVMAFSAAGKSEDAYELANGKISKCADAIESDIESIKKIVNQDANAQRQKLTSAYHSSIGTSIVTILISIAALFSAMVAVLRWVI
J5	WP_055177208.1	folded	4HB_MCP_1 (PF12729)	Lachnospira pectinoschiza	GCF_001405835.1	Chemoreceptor	MNNKKRTSLKTLILLPVFILGALTIICNVMAINNIRTVNSNAADITDNCMMSVSDLGEIKNDIQVIHTLGLSHIIATDLNTMISVVGEINDNQEELEKKLDEYKKYVQNDDMDTYNSLVSNYNTMKYELGNIMAYSALGKNEEAYAIANGVVSDSSTAIQKDIEVLSTHANDTASEARERLASVYISSLVSNGIVIIISVILIIVAIYCVMKYVIKPIIATNKDIRDIIDGIDNGEGDLTKRVRVISNDEIADLGNGINLFMDKLQE
L6	WP_022501630.1	folded	4HB_MCP_1 (PF12729)	Lactobacillus rogosae	GCF_900112995.1	Chemoreceptor	MVNKYKERLKHYTINRKLKATLGVVALIACIIGVILISGILAVANNVKGIYQGPMNNVNDIANVKYGLTDLQRAINRLLAEGSDNMADRYANFEKTVEEDVNLVVSGVDDMDKHFKTEATRAKLSEMQAKINEGEKVRPQVMQLLKSGKIDEAYALNYNTYLPIVNEIKSLANDIETLVYQNGAVYYTQSVRLGNGLTIAGI
M2	WP_102286750.1	folded	4HB_MCP_1 (PF12729)	Eisenbergiella massiliensis	GCF_900243045.1	Chemoreceptor	MKRRFENMKIGRKLIYAFAIIIFLYIITVIISIGNIESMSKRTKQMYNESFANVQSSLAMIAGLQSVGKNITLVLTTDGVVDEQEYLKNIETGIAQSSQELDQLSTGYVSDEDKVAELSREYAALTAVRTNMLEKLKAGLKDQALDIYVNQYSVQFNKVKTLLEQVVDLSVVDAAEQLAEGQSMNFKVVVLIISLAVVIILFTIVLCVAI
A9	WP_006857452.1	unfolded	4HB_MCP_1 (PF12729)	Roseburia intestinalis L1-82	GCF_000156535.1	Chemoreceptor	MLSQKSTMKDKLENMHLQERINYGYGKVISMMLISGLFSIVVIGVLFANMLHYIDDVNAADQAVKICRINVNTSARNIREMALNNDTSAYDSYEQNVKKLLTEVDSQLEILKKTKVLPDEEYNEYASALSDWGNIGYSIIEEIKNGEKEKAIDEIFNSCTPALNKLVEIAIRLDEITDEVSEQSARTTIIFAVAGMVCIIICLVCACTLAKVISKKVLETILDPLHAVEDVAKELTEGNLHSTLEYHSEDEIGRLAHSM
B1	WP_006858926.1	unfolded	4HB_MCP_1 (PF12729)	Roseburia intestinalis L1-82	GCF_000156535.1	Chemoreceptor	MYKNLKIQERLKKCFTVVTLLASIAGVIGAIMMLIISTQYKHALTNYGFSQGDIGKAMIVFADARSAARGVIGYNDTDMIATMKQIHDEKKQKFDDYWAIVANTCVTGTEKDLYEQVNTLVQQYWDAEAQAMEIGASTDNEDSIKAQQMMNDTVDPLYEQVYSLTADLLDANINEGDSLAARLSAISIIFLIVIVASIVFAFAQAMRMGSSIAKGIAVPLGALSDRFTTFAKGNLTDPFPIVDTHDEVADIIQTANEMKETLNIVIADCGKHL
B2	WP_006859546.1	unfolded	4HB_MCP_1 (PF12729)	Roseburia intestinalis L1-82	GCF_000156535.1	Chemoreceptor	MGQQRTILSIRKETRQMFKKLNKMKIGARLKKSFRQIILIFGILSALVVVIMLYTINNYGTILDNYAYPQGDIAMAMNESAEVRAASRGIVGYDSDSLIESMKEQHEQAVKSFEEYLEKIRPTMITKEGTACMDAIDKAWAEYKEVDAKVIEVGATTDTAKSLQAQRMMTDEAAPKYQALDDALQKLMALNISLGNAKRAQLRTVMIAALTIIIIVIAVSTIYSNSLSVAISKSIEKPLNELKDRFITFAEGDIDSPLPTVESEDEIKELVSGVSAMSDRIRV
C2	WP_009860866.1	unfolded	4HB_MCP_1 (PF12729)	Roseburia inulinivorans DSM 16841	GCF_000174195.1	Chemoreceptor	MQLEFEKRKTDMSERTNRKQKKSGKAGGVKLQSRMSRKVLIPVICLVIIAILSSVIGHRNLKSMYQASNEITSVYMTKTAQLNEISDKFKEMEILAYSMCVTKSTNDRASMLEQSAATKEEINSLLEQLDQMAVTEDEKSRVKNITAYYQGFTDAYQKVTDSIENGNKTQAQEYCNLELFKAANKLSDELASYIEFYNADVDRVVANQSTVYDSGNYANLIVIGLIVVSLIASLYITIF
C3	WP_044927336.1	unfolded	4HB_MCP_1 (PF12729)	Roseburia inulinivorans DSM 16841	GCF_000174195.1	Chemoreceptor	MKKGHDLKIREKLSKSYMQVIFIASISAIVGIGALLIMTKMYNHALTNYGFSQGDIGKAMTVFADARSDLRGAVGYDEESIIKDLKEDYYVKQDSFNTYLAEVEKSMVTKAGRDAYNQILADLDGYWELSDELIEIGATTDEAGSKEAQDRAVKELKPMYEAVYNDLKDLMDVNVQKGDQTEAILAVMEIIVVIIIIAVIILSVL
D2	WP_014078485.1	unfolded	4HB_MCP_1 (PF12729)	Roseburia hominis A2-183	GCF_000225345.1	Chemoreceptor	MEKIKKRITNLKVAGKLKVYRMTVLVMTLFLVLVALISTLVIRLNIEKITEVWSPSLEYLQDLETMTAKYRIKQYQHLVESDAAVMNSCEEEIQKLESQIEDTGAKLDAIISADSKAQKGRDDYDVANAAWEKYRAASDEILQLSREGKQQEASKLMTGEVYEEYKAFAEKLTTLCEKFQVELDQAKTMANVCTVIIFIVIV
L9	WP_090140445.1	unfolded	4HB_MCP_1 (PF12729)	Lactobacillus rogosae	GCF_900112995.1	Chemoreceptor	MNNKKRTSLKTLILLPVFILGALTIICNVMAINNIRTVNSNAADITDNCMMSVSDLGEIKNDIQVIHTLGLSHIIATDLNTMISVVGEINDNQEELEKKLDEYKKYVQNDDMDTYNSLVSNYNTMKYELGNIMAYSALGKNEEAYAIANGVVSDSSTAIQKDIEVLSTHANDTASEARERLASVYISSLVSNGIVIIISVILIIVAIYCVMKYVIKPIIATNKDIRDIIDGIDNGEGDLTKRVRVISNDEIADLGNGINLFMDKLQE
M4	WP_021634891.1	unfolded	4HB_MCP_1 (PF12729)	Eisenbergiella massiliensis	GCF_900243045.1	Chemoreceptor	MLKKIRNMKLKSRLLLSYAVVIAICLSASVAALFLMNRIGDNLSSFYKNNYTVTVNVWMAKREMQAARGDILNAVLDSDAEESMQFIENAKESLRNMRATFPVIRKSFKGDIAMVDRVDELLQQAIVYRDQVFGLVETGKTDEAYEVMKSNYVPILNQMADLLQQIADVAGENARTMVKEGEYAQTSAIIVIMLIMALSIMAAALLGIYI
C5	WP_044927405.1	unpurified	4HB_MCP_1 (PF12729)	Roseburia inulinivorans DSM 16841	GCF_000174195.1	Chemoreceptor	MLSQKSTMKTKLENMYLQKRISYGYRKVINMMLLSGVISIIAIGILFANMMNYVNNVNAADQAVKTCRININTAARNIREMALNDDESTYDSYEEKVKELLGIVDTQMNVLHGTGVITEDLYTEYKGAFTDWGTIGYEIMEEIKAGKEDQAVDGILNKCTPALNSLVEISKKLDALTDKQRSKAVQSTIFCAVAGIAVIIIFLLLAWAIA
C6	WP_007883725.1	unpurified	4HB_MCP_1 (PF12729)	Roseburia inulinivorans DSM 16841	GCF_000174195.1	Chemoreceptor	MKKKLEKMQLKERLIYGYGRVILRMIVSGVLSLIVIGLLMGNMLRYVENVERADVAVKICRIDVNSAARNIREMALNSDTSTYDSYQQQVETQLAEVDSELKALKATGIISDELYQEYASALSDWGNIGYSIMEQIMSGQTEEAADAIINQCTPALDNAVAIGKKLDAVTDKASHQAVIFTGCMTVAGILVIILSVIFAI
I9	WP_022045183.1	unpurified	4HB_MCP_1 (PF12729)	Roseburia faecis	GCF_001405615.1	Chemoreceptor	MKWLNQISIKVKVMLPICILGIVILLASISSLVNSKRLLQAGVVISQDCSKSIELLMDMSSELESMGKNMYGHCDAENSISKESFATTIHEKLESMDSYFKQYKKQKKTAREKEYFGALQNRFKKYKEGMEQVLTASSKGDADGATEAINVIQKPSEDYLAKKISSLIAMRKQAMNHSLQVQQAEYEFSRNSAIVFVAVSMLMILFSLWICVKGIV
J1	WP_022046752.1	unpurified	4HB_MCP_1 (PF12729)	Roseburia faecis	GCF_001405615.1	Chemoreceptor	MEGRKKMEEFYRKLKVGMKLKYAFTTVIVTFAVAMVVSLVSIVMMNVDTYKFYKEAYANSTLQMEIRKDIQLVGKYILWSMTTDDTASTQSYLNSAQQYADQVGKNVTTLEKSFHDKKEVAELKDAIEELKKQRVALMELAQQNKNDEALALFNSDYNDATEKLQDILVDIGKVASAEAKSQYTSARVTGIVSIILMILIGTGAVAFSTVI
K5	WP_055176251.1	unpurified	4HB_MCP_1 (PF12729)	Lachnospira pectinoschiza	GCF_001405835.1	Chemoreceptor	MISKLHQLNLHDKIKYIYATVIKFMILSGIVSIICLSLLDIRFNSYVKGAQKANNAAKESIIDISSAARNIREMALNDDSSTYENYKNNVKTVLTDSQTQLDIIKNTNIIDDDLYNQYVKALNEWGNIGYDIINQIEKGDLASAKNKIHTVCTPALNNLMSIADKMEDETNKEADQAILLSNVVAVIGGVAIVLFIVIASLISKKIGAKITEMIIEPLRDIDNVAKDLANGNLHSELTYHSDDELGTLAHSLRKSIRTL
K6	WP_055175196.1	unpurified	4HB_MCP_1 (PF12729)	Lachnospira pectinoschiza	GCF_001405835.1	Chemoreceptor	MSSKKGAMKKKLENMHLGKRINYGYKRVITMMLISGLLSIAVIGVLFFNMLNYVNKVNASDQAVKVCRINVTAAARNVREMALNPDKSTYEDYEQGAKTLLEDIDVQLKTIKKAGIVPEDQYNEYSKALSDWANTGYSIMDKIKAGQKDGAVDQIINECTPKLNKTVELAKEIDKLTDERSLQAVVSTYVCAAVGLIVIIICLTCAWRLTKRTGKIVLDTILEPLHAIEDVAKELTEGNLHSTLEYHSEDEIGRLAHSM
K7	WP_055177374.1	unpurified	4HB_MCP_1 (PF12729)	Lachnospira pectinoschiza	GCF_001405835.1	Chemoreceptor	MAKLRKWIGNLKVSAKLQVYRMAVLVMTAFFVLVALVSTLVIRSTIHSITEVWSPSLECLQELQTITAKYRIKQYQHLVETDTAAMAACEKETNDMENQIKDISSKLEKIINSNKKAQAGKADYEKASSAWEDYRSASDKIYKLSREGKQADAANLMIGSMYESNKEFVEKLNSVRDDFQAELDTAKVIANICTIIIFIVIIITGLAIAVIATIIGKIISDSITEPVRQIDEAVASLRKGELSNVDMLTYESDDEFGETITKLKEAMNILSD
K8	WP_055174427.1	unpurified	4HB_MCP_1 (PF12729)	Lachnospira pectinoschiza	GCF_001405835.1	Chemoreceptor	MNVKDSIRKRLNKSFAMISLVCSIGLVICGISLFVISSQYHNALTNYGFAQGDIGKAMTTFSEARSALRAVIGYTDMNEIANEQKNYETKKSAFEGYMADVEKTIVTKAGKDAYAQVESALNGYWTKADSILKQGATTDNGASGAAQKKEIEELSPMYDNVYAALKNIMDINVTKGDEVQNTLNVLMYILIVLVVAIIAFSVYMSTHLGRRIADNIEKPVEALAERLKKFAAGDLDSEFPESEIDDEIAYMNNVAKEMAADLNLIISDLSRLMD
M1	WP_090139837.1	unpurified	4HB_MCP_1 (PF12729)	Lactobacillus rogosae	GCF_900112995.1	Chemoreceptor	MNVKDSIRKRLNKSFTIISLVCSIGLVICGISLFAISSQYHNALTNYGFAQGDIGKAMTTFSEARSSLRAVIGYTDMNEIADEQKDYETKKSAIEGYMADVEKTIVTKAGKDAYAQVESALNGYWTKADSILKQGATTDNGASGAAQKKEIEELSPMYDNVYAALKNIMDINVTKGDEVQNTLNVLMYILI
M6	WP_025490576.1	unpurified	4HB_MCP_1 (PF12729)	Eisenbergiella massiliensis	GCF_900243045.1	Chemoreceptor	MVKNIKIKHFLILSFALILLFMNILGGMSIFYMQRLAGQNIEFYENTHTVQIQIESIELIMSEISNKIRDAVIYKTDDHTRESTAYIESSLKDMESRITTVKELFKGNRSLLDSADSAVATWFSETDKLKELLENDRFEAALNVFETDYLSAETTITVAVEQIKEETQSTALGYYESARRSKVISLYVILSMLAVTIGLTYL
M7	WP_102288131.1	unpurified	4HB_MCP_1 (PF12729)	Eisenbergiella massiliensis	GCF_900243045.1	Chemoreceptor	MKNLKVSWKLFISYAVLLVLLVAGCAVSIAHLAGLGKQIETFYEGPFIVNDSANIVNSNFERMQKAVYRAIANSDPEITAEAIANARDSAAIIQEQLPVIKEHFLGDKDIITRLEAALTELEPMRKNVLELATLNRREEAADYMEHNNILVIKKAQAELELLIESGKTRGNSLVDGLRSRQRKAVVTLFLLGSISVAVSIVFGIYIT
L7	WP_090139588.1	folded	Cache_3-Cache_2(PF17201)	Lactobacillus rogosae	GCF_900112995.1	Chemoreceptor	MKKQRKISIKARLLGSIMPVVIAIVAVLVLIAYQASAGIIEDYSQNLLESSVSNQSSKIEAWLSENLASFQMAKTTIENLHPDDTQLKAILDGYYNYNDNYPDGLYVSDSNGNLIKADKSTKKESNPVQSIWYKEGLTRVNMAVGSAYKNAEGVNVISASGILNDGTDNIRVISADMTLDRITIIVNSFIDMDNAEAFLVDKNTGVILADRESSLISQKLGASGQSEYYQKVAAQFNSNDYDFTTIDGNMTVFKEVDGTDWVLVSYIPKNIVLAELIRLRTIMIIVGIICIMVLCVLV
A4	WP_006857083.1	folded	dCache_1 (PF02743)	Roseburia intestinalis L1-82	GCF_000156535.1	Chemoreceptor	MKSIKTKIIVTVILCSLVSTFICGAISIVNSVSTSYEDSQQEMQLKCVSQSDELDTMMQNVSQSVEMVYSIAVAKLEHAASFRTSKDYVDTYTKQMLPILMQSAQNTKGALTAYIRYNPEFTEPTSGLFLTRDNSDSEFESVTPTDFSMYDPSDVEHVGWYYIPVQNGKETWMEPYLNSNIGVYMISYVIPIEVDGESIGIIGMDIDFSEFTDTIDSLSIFDSGYGFLVNESGKVMYHKDLEIGSNLADADSGLQSVVDALGNEQTEETAVSYTYQGKDKVMYYKTLENGMKFVLTAPKTELQEKSRQLAKQIFGGAAFAMILTIIIGTVLGFTITKPITQIDGIVKQTAEFEFASNPANQHLYKRKDETGRMAISLHNMRKNLRQ
A5	WP_006856618.1	folded	dCache_1 (PF02743)	Roseburia intestinalis L1-82	GCF_000156535.1	Chemoreceptor	MKNKRKQISNEISIRILSVVITIFVIFSIVVAIMIGNISLSSQKDELELQSKAASYQLETFFKKYTTTAEQMALNPDIREILTETKSGDSIKEATLYQDVFKELQSHQATDSENILAAWIGDIDANALTQSDGYTSDSSFDITQRDWYQVTQTGKSMLTNAYTDVSTGKLILSAAAPVYDPSGKNIVGVAGLDIALDHINELFFSYTVGDNGFVILLTSDGTIIYHPNTDYQLKTLTEIGVSDNVVNALGGGNTAVKYTIGNKSRYGYIVDITDTDYFVLSCLPTSEYFSSLTICMVIMLVLIVIGIAATVIAIRKVASAITKPISTLNDVAQELAKGNLDVSLKIHSDNELGELSDSIQLTVDRLK
A6	WP_006857195.1	folded	dCache_1 (PF02743)	Roseburia intestinalis L1-82	GCF_000156535.1	Chemoreceptor	MGKRQNILLERVSIMANKKMKTAVKSVKKQRTKKALKRTKVQSMENKKGVLFSIRAKIFLCFLVPILFLILVGVFSYKKAAAGMYDTFRDSNEQTINMANQYLDVSNSFIEAEALKYAFQSDLGKYMIGLYETDAVQRKTVINSVGSSIRASQAGNDFISNIHIVTEEDVQMLSTKAGGTVMGIYKDYKNEMLGYSDNGKKIPEWVDYHNTLDDTLGLKQSDYIMAYQTTPQSGKGFIVIDIKASAIKQFLDSLDMGEGSIIGFVTQSGREIISEKLPDGQESTRADGETVFYGQDFFNNLEDQQTTKEVSINGKSYLFFYSRMERTNAAVCALVPMEIVNGQADDIRNVTIAVVLIACVVAVLIGIIISTGIQKNMKRISGRLEEVAEGNLTTKVSVK…
B9	WP_044926944.1	folded	dCache_1 (PF02743)	Roseburia inulinivorans DSM 16841	GCF_000174195.1	Chemoreceptor	MKSIRTRLTLFFLLICVGCLAIAMAVSSIFSRSALTDTNDRLHEQQAEYYASMIDSWLQENTGDVDAACTFLEAKSLIDEVTIRPVMEQYTNNNVNAINVNVGFENKLFIDGTGWKPEAGWDCTGRPWYTDAKAAGGEKYFGDPYVDAVTGELIISVSKMFHTGSDMEGVVNMDLKLSTLFDMMNEITDTSDGSYSFIYNENGAILMHPNSEFISTGENVVNVSDLIGGAYEKAMTSQRAFTDYDGKAKYLKAATVAGSGWKEVLVTPVAAYNSAANEMLMVLVVVTVLSSVIAAVLVILYA
C9	WP_014079501.1	folded	dCache_1 (PF02743)	Roseburia hominis A2-183	GCF_000225345.1	Chemoreceptor	TKNVLNSNMQLTSEQTLESALNSLQTYEKTISLPVDLLTRKTSIKQLEYEDQFDDYIANVQDELVAACKVTQGAVRSYYATSSGKLITGWVKYEDNGDKTAMNTIEENVDLSGEDWYVNCQGRKAKVNSIFSYITQPYEDPQTGGQIFTVAQEVKYKDVLMGVVAMDIDAAQLENYIRNIRILNTGFAMLIDADGNIVIDSDKNTFADGNVTGLEFWTPISGELKSLEEQKSALEEAGDESASDITLESVYTMRADGMDCAVTAMTDQVTGWILLGCISDVENTGNLAKIN
D6	WP_005353827.1	folded	dCache_1 (PF02743)	[Eubacterium] siraeum DSM 15702	GCF_000382085.1	Chemoreceptor	MSAKKDISKEFDKISDGAKQVQKKRKSLTGRIFKWMCLAVGGSLLIVGGVNIGINYNFLQESLKNQLTEVADMSSNTVSNQLSSITAELQQIAYDSGFDDLTDTGTLSTKCFSILTKNPMLTDIKIVNTNGKCFYAETLDYSENDSFKKAVETKKTAQGEPYAAKDLKHVLMDVAIPMFDSDNTTLRSVLMACVDMNTFSAVIGQTKIGETGYAMAIDQTGTIIAYPDETKLTERINYKTLAQADSSYQGIADCISNAIKGEKGFAEVTLDGVDKYVTYAPIANTEGWSCLVVATPSEYTDSIKMSLCIGTAVAVICFVVSVLVILTIV
D7	WP_005355914.1	folded	dCache_1 (PF02743)	[Eubacterium] siraeum DSM 15702	GCF_000382085.1	Chemoreceptor	MKKNKNVYDGAEIVPENVENTHKKGKSLTGRIFRWMCLAVGGSLMLVCIINILLSYTYLKQALVNEMDEVVHTASNTISNQLESVVNAITQISADADFSDVADVSAIRSKCISVARDNSMYVKVDMTDRDGKGLNDDSLNWSDDPAYREVIETNKAVVGEPYFYEKTGKVVMDVTVPIISNDINRLLRAVLRITVDVNVFSNVIGQISIGDTGYAMVVDAKGNIIAHPDSELIPQQMNYISLASQDGSYQAMADCVSSAIAGESGFGEVTLDGVSKYVSYAPISNAEGWSCIMVATPFEHTQSIYNSVVIGMIVAVVCFALSVLLIITIV
D8	WP_005356056.1	folded	dCache_1 (PF02743)	[Eubacterium] siraeum DSM 15702	GCF_000382085.1	Chemoreceptor	MKSISKKMTLFTVLLIIISLLVATFASVGIIYSTTKALTDQTLTETAIVAADRVSWELKSMLNVAIQAGCNPKLSSLVYSKGQKQSEIDSIASTFGLDRGTVIDKNGQASNGNEYSDREYFKAALEGKTTITEPMIGRSNGKLSVIIAAPLWKNGVLNSEVEGCVYFVPNEEFLNDIVRALKINENGASYIIDKNGNTIADFDMQLVKDGENIQKKAEEDSSYAALAQTHEKMEAGETGSAEYTSNGIAKHIGYAPIPETNGWSIAVTTYNSDYTIHCLKGLLVLAIICAASAVVGGIVAGLI
F9	WP_051706399.1	folded	dCache_1 (PF02743)	Ruminococcus bicirculans	GCF_000723465.1	Chemoreceptor	MKTLRSKLLLAMLSIALIITVLLSLVSVYFINVSAKDTLKSTAEPLAVQAAKNFDSTISSYTNNIVSTVKSDSFLGAKTDADRLKAVKSGFADNTGFYLNFTVYDGNGIVLATDNEMVSSSVEKEHIISACERSSAYITDIYTFGGKNYFSILASTKSGNSEQKVACITIQSDMLVNALNEYTFGKSGYVYLVGKDGDILL
H8	WP_082424263.1	folded	dCache_1 (PF02743)	Roseburia faecis	GCF_001405615.1	Chemoreceptor	MIFGIHKGTTYKNNRKNEFGRRRIMKSVRTKLIASILICSLFTSVLIGVIAISNSVRTAGKDAMTMMQLTGQKKTEEINSTIQKIEQSVDTLSEVAMSNFDYDSFRQSKDYADTYTETVQQAVLDFANHTNGAVTAYLRYNPDYSNPTSGVFAQRQSVDSELQCLTPTDFSMYDESDVEHVGWYYLPVQAKKAIWMSPYMNENINIYMISYVVPLFAEDGTSIGIVGMDIDFSQITDLVDETKVYQSGYAFLTDASAAVMYHKNADEGTKLSDLDSSLSKSADFIGDDGNQGKTMDYSYKNVNKKFAFYNLDNGMKLVLTAPVSEIYSEAYGLAKMIILAMIVAFILSAVIGIVMGTGL
H9	WP_055263410.1	folded	dCache_1 (PF02743)	Roseburia faecis	GCF_001405615.1	Chemoreceptor	MKKKGNISIKAKLLGIIIPVVIAIILILVFTAYHVSSGIIESYSKNLLESSVNSQASKIEAWLEENLASMQMAKTMIEKLHPDEAQLQTILDASCGYSENYPDGLFLADANGSFLKGTDSKKQEPNPKESMWYQEGMTRVNMAVGSAHQNPDGTNVVSASGLLNDGLDTVRVIAADMTLDRISVIVNSFIEMHDAEAFLVDKDSSVILASRDSDLISKTLGADGQSAFYKDVEKKVSGKSYDFCTLDGNMTVFKEVNGTNWLLVSYVPTRVVLADLVGLRNLMIIFSIISILVLCVLIERVTHV
J6	WP_055175535.1	folded	dCache_1 (PF02743)	Lachnospira pectinoschiza	GCF_001405835.1	Chemoreceptor	MSKEHTEKNAAVEGFKNKQLTYKISVAVGILLVACLTVMIAISATIAAKFMNSSISGEFDGIAQQNGVSVQEVLDRASDVANILQNYITERYDDYAKTGYTGETVKSEVYDVQLQKMNKEIEQFMISVANTSVTSSESIAGVGVFFEPNAFDPAIKDYTIYVSESDAQSGKVQSYGEYSSYGSKDYYKNAAASQQSSFTSPYKDQGINMVSASFPIVYHGKTQGVILVDINVDTFSGLRSTDDKYNTMYVDVLMGDGTFVYDSESDEYVGKKLSDVLPAKEYAKIQKGIDTGSSFSVTTKKDDGSKVERYYAPIKAVNQTWWAASALNKTDLERNTIILVVFMIVISIITLVIIIVISNKLIKKYIKPIDDVVAVADQLAMGDFSVNIKKNYNDEIGQL…
J7	WP_055174212.1	folded	dCache_1 (PF02743)	Lachnospira pectinoschiza	GCF_001405835.1	Chemoreceptor	MKAFKGIGSQLVLSFAVAVCVAIILVSLGSIRITKTSINANTEVTSEQTLDNVQEGFTTYLKTLSQPVDLLTRKNEIKHLEDQGELDDNVKAIKDSLVASVKVTNGAELAFFTTKTGLRVDGWAEINPETGKTANKGGLTRGVNDTSKSWYQNCIGSKARNTIYSQFSDPYVDSSSGKTIFTVSQEIKYTDGANYGAVGLNIDFAEVEDYVKNIGLLNTGYVILVNKDGKILVDNDKNTNVQDNVTSLECWNTIKNLSEDQYDTTFSFDEKINGESVHIVTSKDAVTGWTLMGFISESETQAVVNKIAKTTIELAIIALIIGIVIALIITRAVTKELKTLNNAMNMMANGKLTYRINVKSKNELGQAEANYNVMADQISS
J8	WP_055177182.1	folded	dCache_1 (PF02743)	Lachnospira pectinoschiza	GCF_001405835.1	Chemoreceptor	MKKQRKLSIKARLLGSIMPVVIAIVAVLVLIAYQASAGIIEDYSQNLLESSVSNQSSKIEAWLSENLASFQMAKTTIENLHPDDTQLKAILDGYYNYNDNYPDGLYVSDSNGNLIKADKSTKKESNPVQSIWYKEGLTRVNMAVGSAYKNAEGVNVISASGILNDGTDNIRVISADMTLDRITIIVNSFIDMDNAEAFLVDKNTGVILADRESSLISQKLGASGQSEYYQKVANQFNSNDYDFATIDGNMTVFKEVDGTDWVLVSYIPKSIVLAKLIRLRTIMIIVGIVCIIVLCILVERMTNVVVKPVKNMTKAITQMASGDFTVSVNVKGHDEIAVMGQSIQKFIQAMR
C4	WP_044927512.1	unfolded	dCache_1 (PF02743)	Roseburia inulinivorans DSM 16841	GCF_000174195.1	Chemoreceptor	MKTKKKRIAQEIQSRILTIVIAIFMVVAVVVAVMVGNVSLSAQKNDLEMQSKAASYQLEIFFQEYMTIVEQMALDKDVRTLLTETKAGDKITESADYQTVFHEMEKIAAADSDNIQAVWLGDIDANVATQSDGFTSDSSFEITERTWYRAVETNSTILTSAYVEASTGNLILSAAAPVYDENGKNIIGVAGADIALEHIDELLSAYKIGNNGFVILVTSDGTIIYHPNSDNQLKNLSELNVSDSVMKAIQSQNGTSVKYKADGSSKYGYVGRIGTTDYYTLSCMPSSEYLASLIQCIIIVLLLVIVGVVIIIM
G4	WP_055224963.1	unpurified	reduced Cache_3-Cache_2 (PF17201)	Agathobacter rectalis	GCF_001404855.1	Chemoreceptor	MEQRKTKKRGTFAAKIIVMVILAVIVSNVICMVFILESSKKQVTDSVKHTMVDVVNTTSKIMENEISNSGVDDLDYDGYANNLSGVKLEGMDSAYMYVVKNDGTMLYHPTKEKVGQSVENAVIKGVVQQLQDGKKPETAVVEYVFNGTTKYSAYTILNNENILVLTADESEALAGITTVTGVAIGISAIVVLIAIIISFIMGRRLMRPLVKVSTIIEDVANGNIEADFSGVKESNDEIGLIIGKMKELTQSLGS
J3	WP_055261622.1	unpurified	reduced Cache_3-Cache_2 (PF17201)	Roseburia faecis	GCF_001405615.1	Chemoreceptor	MNTEHRQQKISFWHSMKTQFIAVVILVAAVIVILYTLMIMPGVKSNIRSIYSDYLLDLSISYGREMESAMQVNIELLDNPEAAQDILQQLDIAGAKTAYAYLVGFDGTMLYHPTAEKIGQPVENDAVKKMLKEIQGGSIPKPETVQYVFQGEKKFAACYTSKKQFILVVTADDAELLAPALMLEQRGILISGVLLLLGALAAFVFA
A7	WP_006857393.1	folded	sCache_2 (PF17200)	Roseburia intestinalis L1-82	GCF_000156535.1	Chemoreceptor	MKSKSVKNSLTLMCLMIVLVSVIVIGGISISNISTMTSTANKNYENARLDGYNTEIKSQVQSVIAILQAEYDKSQNGDLTEDEAKKEAAEIVRNMRYRDDGSGYFWIDDTDYNLIMHPILTDQEGNNRYDLTDQNGVKIIQEIMKVSTGSDGGGFNEFYFTKADGVTVAPKIAYSQIFTPWNWVVSTGNYVDDMEAEMNSSKNEVQAKYHTMITVIIIIDLIFTVIVFIASRIFGNTICKPLIEIQNFANRMSTGDLTTGVNVSSKNELGKTAGALDLAQQEVVG
A8	WP_006855945.1	folded	sCache_2 (PF17200)	Roseburia intestinalis L1-82	GCF_000156535.1	Chemoreceptor	MYIEKSIYIMFVNSGMKVWKREEQFMNNVKVQTKLIIVMLATIVALVLCAVISSESMKQLQSKALETLEADERASYDEQIKQQVDNVISLCQTIYDQYQAGVYTEEEAKKLAADEIRQLRYGDAGYFWVDQYDGTNVVLLGNDTEGTNRMETKDANGYQMVKEIIRVGQEADGGYTDYVFPKEGETEPSPKRSYSKAFEPFGWVIGTGNYTDYIDDQVASIEKDFSSYVTGRMTLFIISTLIEGIIVVLLLIMIIISIIRPLKKCISSIGVMEQGDFSQAMGTALLKRRDDFGKLAASLESMRNEMSG
C1	WP_007884718.1	folded	sCache_2 (PF17200)	Roseburia inulinivorans DSM 16841	GCF_000174195.1	Chemoreceptor	MGMNNIKVRTKLVIVMVIALIALALCTVISNTSLSGLGNNALDIIENDMRSSYDEQIKAQVDNVISLCQSIYNRYEKGEYTLDEAEKLAADQIRDLRYGNNGYFWVDTYDGTNVVLLGNDTEGTNRMDAVDTNGFAYMQAIINAGKQEDGGFTDYVFPREGETESSPKRAYSKAFEPFGWVLGTGNYTDDIDDDVLDVKNEFSSYESNSRMAIIGIAVVMEVILILVLTLIIASIV
I4	WP_070103588.1	folded	sCache_2 (PF17200)	Roseburia faecis	GCF_001405615.1	Chemoreceptor	MKNMKVRTKLNLILVLVILLVALGSVVSVKNMEDVKDKALETMDASSRQSYDDSIKEQVG VVISLLTEINEEYKAGTYTLDEAKQIAAEEVRQMRYGEAGYFWIDQSDGTNVVLLGSDTE GTNRMDTKDAKGYQMVKEIIRVAVEDGGGYTDYVFPKEGETKPSPKRSYSEYFEPFDWVV GTGNYTDYIDTAIAKQDKVFSSYAMQKAIALIAVCIVMLAVVAVLVFMIA
K1	WP_055173945.1	folded	sCache_2 (PF17200)	Lachnospira pectinoschiza	GCF_001405835.1	Chemoreceptor	MKNIKVRTKLTIILALVIVLVTSESFISIKNMNQLKDKALETMDTSSRQNYDDSIKEQVGVVISLLSEINNEYKSGKYTLDEAKKIAADEIRQMRYGEAGYFWVDQSDGKNIVLLGSSTEGTNRMNTKDADGYQMVKEIIRVAVQDGGGYTDYVFPKEGETEPSPKRSYSEYFKPFDWVVGTGNYTDYIDTAIAQQDEEFTSYASSKAISLILCSVCMLIVVAILVALIAVDITKSLRKIKEQFEVIAGGNFATKMQQPMLKRKDDFGQLANALETMRESVRS
D1	WP_014081322.1	folded	sCache_3_3 (PF17202)	Roseburia hominis A2-183	GCF_000225345.1	Chemoreceptor	MEQKNIEVQRKKGLNLMMKILITAIIPLLILVTFAGLAIRAVGVSVSDKLMQHELKTSIYAVNQTLSVISSGDWNVDGDQLYKGDYNISEHQDVLDAFKENTGLDVTLSWNTTRMATSLVRQDGSRETGTEIAADVYQTVKEKGSYFVSDNVIDGQKYYGYYEGLYNSDGSMAGLVFTGMASTSVHEIYNDRLKKNIIFMVVLAIF
I5	WP_055068720.1	folded	sCache_3_3 (PF17202)	Roseburia faecis	GCF_001405615.1	Chemoreceptor	MSIRKKILAISIGPVLVLGVITLLFMLTMVKSSLMDEVQDALKGTAAATLAAYDQNTGDYLESTNGDIWKGSYNISKSESLVDRIKENTGMDVTFFYGNKRIMTSALDKKGNRILGSEAGERVVNQVIKGKKPFFSTNVSLDGTRNYGYFIPVYQNGTTDQVIGMVFVGTNKARKDAIVNKILGSIMMALLVVMLLCIVTAMRM
L8	WP_090140730.1	folded	sCache_3_3 (PF17202)	Lactobacillus rogosae	GCF_900112995.1	Chemoreceptor	LIASSVLPTVVGITVVLIIAIVNMSAGMNAEASNGLVLLAEATKSSYDNTYSGDWRVDNNGNIFKGDTNLSQKQDGIDKFTDDNDADIAIFYGVDSKVTSLRDSNNKRMLSLKAPDSVWEKVKTGETYKADHIDIDGVDYTGVYLPLKNYNGNIVGMLFAGEPRTAITSFIIQKVIALVGVTIIVLLVIAVISLMLS
B3	WP_006856157.1	unpurified	sCache_3_3 (PF17202)	Roseburia intestinalis L1-82	GCF_000156535.1	Chemoreceptor	MMKLTIRKKVLFCSLIPLLLLGGIILLIASTIVKGAIIDQVENSLKGTAIATQAAYDQNAGTYLQTENGDIWKGSYNISQSENLVDTIKQESGMDVTFFYGSQRIMTSAVDKNGDRILGSPAGDKVVEKVLNGGEEYFSDNVSMDGTIYYGYYVPVYQKGDSGTPIGMVFAGAEKQEISHSVIQIINTIVAIVLVVLVICIIIVEISATSITRALKKGIANVQEVSAGHLDVEFDKKILGRKDEVGDLTKAIQHLQKELQK
D9	WP_005356422.1	unpurified	sCache_3_3 (PF17202)	[Eubacterium] siraeum DSM 15702	GCF_000382085.1	Chemoreceptor	MLFTVKRSMRIGTKITVISCIAAVMAAISMALVTIIVFMSFVRTIQEDETATGINVLAAEVEGDIDEMGDVAELFVASSDSQTSNTDYDSFWTTNKPNANSYAAYINGGAVAWSSEGFPLGKSAVERITNGEIKGIMADGDKLYTVYGLKVENGALVVCIDLNGSEYVDSVKAKTGAELTLFCGDTRYNTTLINSSGERNIGTQMDGGIWQQVQGNNIYIGKTVIGGTNYYVNYTPMVDYSGEVVGAYFAGYTTAEADGELIKSILVSLGVLIIVCSGIAVLLFRVM
L1	WP_082421588.1	unpurified	sCache_3_3 (PF17202)	Lachnospira pectinoschiza	GCF_001405835.1	Chemoreceptor	MIYSMLYKKLGGYGMEDTTKVDAESTMPEADSEEAVSEVDKKVKVPKSKRFGKKESAKQPVKDKLKADKPKVVKSKSKKSVKNKDISNDNNTSNEYRQPGLKMSIKARLIASSVLPTVVGITVVLIIAIVNMSAGMNAEASNGLVLLAEATKSSYDNTYSGDWRVDNNGNIFKGDTNLSQKQDGIDKFIDDNDADIAIFYGVDSKVTSLRDSNNKRMLSLKAPDSVWEKVKTGETYKADHIDIDGVDYTGVYLPLKNYNGNIVGMLFAGEPRTAITSFIIQRVIALVGVTIIVLLVIAVISLMLSRKIANALVTVNRLFVSLSNGDLTMKVDPNMLKRNDEIGEMAGSVQALISKLNG
B4	WP_006856731.1	folded	SMP_2 (PF10144)	Roseburia intestinalis L1-82	GCF_000156535.1	Chemoreceptor	MKEGKSQKNFKISIRAKILTGMIACVLIVTNLIGWFFIVQAKDTLLEQCKNNARNSAKIAAERIDGDILGQIKAGDEKTENYKEILSQLQDFLCGDDIKYIYTMRMNGDRLEFIGDADTEEGAAIGEEYEIYDEIAEAFDGNATVDSEMTSDEWGDFYSAFAPVYNSSGEIAGIVGVDCSATDIRLQENIFIKEFVIIELAGLVIAAALSLIISGVLSRNVSVIAEKMSELAKKEGDLTQKINVRSTDEVGNIADSLNIFLENLRE
D3	WP_014080671.1	unpurified	SMP_2 (PF10144)	Roseburia hominis A2-183	GCF_000225345.1	Chemoreceptor	MKEEQKVSFIHSISAKIMLLTVLAVVMSVLIVAFRAEAGAKKVVGDVSADYILSMAEMGVEIVNNLPQEADAGAYENALADISMEGIDSSYAYLVDTDGTMLYHPTAEKIGQPVENAVVLGVVAELAKGQVPVNETVTYDFKGVTKYAAYAITANRQIVVVTADEDEIMKPLNQIVSKIMLLSLGILA
