## supplementary Data 2 for "Specificities of Chemosensory Receptors in the Human Gut Microbiota"

### Sheet: Supplementary Data 2
Supplementary Data 2. The list of all extracytoplasmic sensory domains containing chemoreceptors from 12 gut bacteria.
	Total MCP	Cytosolic MCP	Transmembrane MCP without assigned LBD		Transmembrane MCP with assigned LBD
				Multiple transmembrane region MCP (MASE-type)	4HB_MCP_1 (PF12729)	dCache_1 (PF02743)	sCache_2 (PF17200)	sCache_3_3 (PF17202)	Cache_3-Cache_2 (PF17201)	reduced Cache_3-Cache_2	SMP_2 (PF10144)
Roseburia intestinalis L1-82	21	WP_006855621.1		WP_006855944.1	WP_006857452.1(A9)	WP_006857195.1 (A6)	WP_006857393.1(A7)	WP_006856157.1(B3)	WP_006857025.1		WP_006856731.1(B4)
Genome Accession: GCF_000156535.1		WP_006858032.1		WP_006856376.1	WP_006857511.1(A3)	WP_006857083.1 (A4)	WP_006855945.1(A8)
		WP_044999298.1		WP_006856187.1	WP_006858926.1(B1)	WP_006857879.1
				WP_006856789.1	WP_006859546.1(B2)	WP_006856618.1 (A5)
				WP_006858031.1
Roseburia faecis	21	WP_055262673.1	WP_055264482.1	WP_055263014.1	WP_055263652.1(H4)	WP_082424263.1(H8)	WP_070103588.1(I4)	WP_055068720.1(I5)		WP_055261622.1(J3)
Genome Accession: GCF_001405615.1		WP_022044950.1		WP_055262518.1	WP_055262586.1(H5)	WP_055263410.1(H9)
		WP_055260991.1		WP_055262064.1	WP_055262582.1(H6)	WP_055262552.1
				WP_055260939.1	WP_022045183.1(I9)
					WP_055261469.1(H7)
					WP_055262830.1
					WP_022046752.1(J1)
Lachnospira pectinoschiza	23	WP_022501501.1		WP_022502251.1	WP_055177374.1(K7)	WP_055177182.1(J8)	WP_055173945.1(K1)	WP_082421588.1(L1)
Genome Accession: GCF_001405835.1		WP_055177388.1		WP_055175666.1	WP_055177208.1(J5)	WP_055175535.1(J6)
		WP_055176371.1		WP_055175420.1	WP_055176251.1(K5)	WP_055174212.1(J7)
		WP_055175951.1		WP_055174068.1	WP_055174427.1(K8)
		WP_055173902.1		WP_055173998.1	WP_055175196.1(K6)
				WP_055173978.1
				WP_055174090.1
				WP_082421516.1
Roseburia inulinivorans DSM 16841	15	WP_007883958.1		WP_007882823.1	WP_007883725.1(C6)	WP_044926944.1(B9)	WP_007884718.1(C1)			WP_007883831.1
Genome Accession: GCF_000174195.1				WP_007886728.1	WP_044927336.1(C3)	WP_044927512.1(C4)
				WP_044927460.1	WP_044927405.1(C5)
				WP_007885288.1	WP_009860866.1(C2)
				WP_007890250.1	WP_007885782.1(B8)
[Eubacterium] siraeum DSM 15702	5			WP_005356931.1		WP_005353827.1 (D6)		WP_005356422.1(D9)
Genome Accession: GCF_000382085.1						WP_005355914.1 (D7)
						WP_005356056.1 (D8)
Roseburia hominis A2-183	27	WP_014080892.1		WP_052298528.1	WP_014079755.1(C7)	WP_014079501.1(C9)	WP_014078470.1	WP_014081322.1(D1)			WP_014080671.1(D3)
Genome Accession: GCF_000225345.1		WP_014080084.1		WP_044024628.1	WP_014078433.1(C8)	WP_014080846.1	WP_014080906.1	WP_014080180.1
				WP_081468010.1	WP_014078485.1(D2)	WP_014080350.1
				WP_014080402.1	WP_044024577.1
				WP_014080011.1	WP_014079526.1
				WP_014079866.1	WP_014078433.1
				WP_014079513.1
				WP_081467954.1
				WP_014079096.1
				WP_014078848.1
				WP_014078304.1
Eisenbergiella massiliensis	5	WP_102289524.1			WP_021634891.1(M4)
Genome Accession: GCF_900243045.1					WP_102288131.1(M7)
					WP_025490576.1(M6)
					WP_102286750.1(M2)
Agathobacter rectalis	9			WP_055224790.1	WP_055224761.1		WP_015568652.1			WP_055224963.1(G4)
Genome Accession: GCF_001404855.1				WP_055225029.1	WP_055222986.1
				WP_055165014.1	WP_055222597.1
				WP_055222625.1
Lachnospira eligens	10	WP_055288103.1		WP_082426053.1	WP_012740919.1	WP_082426089.1		WP_055287499.1
Genome Accession: GCF_001405395.1		WP_022098149.1		WP_055286539.1	WP_055287843.1
		WP_012738759.1			WP_012739866.1
Hungatella hathewayi	5				WP_070102552.1	WP_055655585.1		WP_055658849.1
Genome Accession: GCF_001405675.1					WP_081034228.1
					WP_055654333.1
Lactobacillus rogosae	23	WP_022501501.1		WP_090139947.1	WP_022501630.1(L6)	WP_022502883.1	WP_022501612.1	WP_090140730.1(L8)	WP_090139588.1(L7)
Genome Accession: GCF_900112995.1		WP_055173902.1		WP_090139945.1	WP_090140445.1(L9)	WP_055174212.1
		WP_055177388.1		WP_090140102.1	WP_090139837.1(M1)
		WP_090140270.1		WP_090140185.1	WP_055176251.1
		WP_055307008.1		WP_055306227.1	WP_055177374.1
				WP_055175420.1
				WP_090140996.1
				WP_055175666.1
Ruminococcus bicirculans	1					WP_051706399.1 (F9)
Genome Accession: GCF_000723465.1
